# In vivo screening of tumor-hepatocyte interactions identifies Plexin B2 as a gatekeeper of liver metastasis

**DOI:** 10.1101/2023.05.15.540681

**Authors:** Costanza Borrelli, Morgan Roberts, Davide Eletto, Atefeh Lafzi, Jonas A. Kretz, Hassan Fazilaty, Marie-Didiée Hussherr, Elena Guido Vinzoni, Kristina Handler, Jan Michler, Srivathsan Adivarahan, Salvatore Piscuoglio, Xenia Ficht, Andreas E. Moor

## Abstract

It is estimated that only 0.02% of disseminated tumor cells are able to seed overt metastases^1^. While this indicates the presence of environmental constraints to metastatic seeding, the landscape of host factors controlling this process remains largely unknown. Combining transposon technology^2^ and fluorescent niche labeling^3^, we developed an *in vivo* CRISPR activation screen to systematically investigate the influence of hepatocytes on metastatic seeding in the liver. Our approach enabled the identification of Plexin B2 as a critical host-derived regulator of metastasis. Plexin B2 upregulation in hepatocytes dramatically enhances grafting in colorectal and pancreatic cancer syngeneic models, and promotes seeding and survival of patient-derived organoids. Notably, ablation of Plexin B2 in hepatocytes prevents mesenchymal-to-epithelial transition of extravasated tumor cells and thereby almost entirely suppresses liver metastasis. We dissect a mechanism by which Plexin B2 interacts with class 4 semaphorins on tumor cells, activating Rac1 signaling and actin cytoskeleton remodeling, thereby promoting the acquisition of epithelial traits. Our findings highlight the essential role of signals from the liver parenchyma for the survival of disseminated tumor cells, prior to the establishment of a growth promoting niche. They further suggest that acquisition of epithelial traits is required for the adaptation of extravasated cells to their new tissue environment. Targeting of Plexin B2 on hepatocytes shields the liver from colonizing cells and thus presents an innovative therapeutic strategy for preventing metastasis. Finally, our screening technology, which evaluates host-derived extrinsic signals rather than tumor-intrinsic factors for their ability to promote metastatic seeding, is broadly applicable and lays a framework for the screening of environmental constraints on metastasis in other organs and cancer types.
