## Supplementary Table S1 for "In vivo screening of tumor-hepatocyte interactions identifies Plexin B2 as a gatekeeper of liver metastasis"

### Sheet: Sheet1
Target	sgRNA
A2m	AACGGGTCAGGAATTAACCT
A2m	CTTCTGGGAATTCCGGCTAA
A2m	GGAATTCCGGCTAACGGGTC
Abca1	ACATAAACAGAGGCCGGGAA
Abca1	GTCACTCAGCAGAAAGCACG
Abca1	TGACTGAACTACATAAACAG
Adam15	GAGGGAAGGCGCGAGTCTTG
Adam15	TCCCGGTAGCTGCCGGAAAG
Adam15	TGTGGTGTCCAAACCCATCC
Adam17	AAGGGTGCCGTAGAGCATTG
Adam17	CGCAGCCGGAGACCACCCCG
Adam17	GCGGCCCACAGCCGGAAGAA
Adam9	CCGCGGGATCGGGAAAGGGG
Adam9	CTGGCCGCGGGATCGGGAAA
Adam9	TGGCCGCGGGATCGGGAAAG
Agt	GAATCCAGGCTTGACCAAGA
Agt	GGCCCAGAGGAACATCACCC
Agt	GGCTTGACCAAGATGGATCA
Agtr1a	ACTCCGTCAGAAACTGGAGA
Agtr1a	GACTCCGTCAGAAACTGGAG
Agtr1a	GGGAAGACTCCGTCAGAAAC
Ahsg	ATCCTTGCAAACAGCAGCTC
Ahsg	GCGTGGGACGATTTCTGTTC
Ahsg	TCTGGAAAAGCAAATAAGTT
Aimp1	GGCAGCGGACGGCCGATGAG
Aimp1	GTGTGGTACAGGGAGAGAGC
Aimp1	TTCACAGTTTCACCGCTCAT
Alb	ATACTTACCTCGCATTTCAT
Alb	CCAGATGGCAAACATACGCA
Alb	GTAGGAACCAATGAAATGCG
Amfr	AACCCCGAGAGCACAGGACC
Amfr	AGAGCACAGGACCCGGCCTG
Amfr	GGTCGCCAAGGATGCTGCAG
Angptl3	ATTGATCTAACTCAACATGG
Angptl3	CATTGATCTAACTCAACATG
Angptl3	CCATTGATCTAACTCAACAT
Angptl4	ACTCGTAACTACAAAGCCTG
Angptl4	TGGCATTGCACCCTAAAACT
Angptl4	TTGGCCACTCGCTCCGCCCC
Anxa1	AAGTCTTGCAAAACTACTCC
Anxa1	CTCAGCCCTGGTCAAAACCA
Anxa1	TTGCAAGACTTGTTTCTCCT
Apoa1	AGCAAAAGTAAGCAGTGGCA
Apoa1	TCAGCTCTGTTCCTGAGGCT
Apoa1	TCGCCAGCAAAAGTAAGCAG
Apob	AGGTCCAAAGGGCACGGCCC
Apob	CATACAAGCGCATTTCTAGG
Apob	GATAAGACTGGATCTGATGG
Apoc3	GCAGTCCAGACCAGAGCCTG
Apoc3	GCCATGCAGCCATCTGCCAG
Apoc3	TTCTCAACTCCTCTGGCAGA
Apoe	AACAACCCGCCTCGTGACAG
Apoe	GAACAACCCGCCTCGTGACA
Apoe	GCCAGCCCCCTGTCACGAGG
App	AGACCCCTAGCGGAGCCTCG
App	CACCCGACAGAGACCCCTAG
App	GCCCAAGACGCCGCACCTGT
Areg	GATCGAGCCCTGATTACGCG
Areg	GGATCGAGCCCTGATTACGC
Areg	GGGATCGAGCCCTGATTACG
Arf1	ACTTTGTAGCCTTCACGGGG
Arf1	CGCAAGCGCCATCCGTGTGG
Arf1	TGCACTTTGTAGCCTTCACG
Asgr1	AACCTGGCATCACCAACACC
Asgr1	GAGTAGACTTGGAACTGGGG
Asgr1	GGACTTTGAACCATAAACAG
Atp6ap2	CCCAATTGCTGACGTCGACC
Atp6ap2	CTGGTCGACGTCAGCAATTG
Atp6ap2	GTCGACGTCAGCAATTGGGG
B2m	ATGCTGAACTAGGTTACAAA
B2m	CTAGTTCAGCATCAACAGCT
B2m	GATGCTGAACTAGGTTACAA
Bmp2	CGGCGCGCTGCGCCTCCGAG
Bmp2	GCCGAACACCTCCCCCTCGG
Bmp2	GTGGCCGAACACCTCCCCCT
Bmp4	CATCCTCCCATCCAGCCACG
Bmp4	GAAGGGGAGGCGATTAAGGG
Bmp4	GTGGCTGGATGGGAGGATGT
Bmpr1a	ACGCTCGCTCGTTCGCGGGG
Bmpr1a	AGGACGCTCGCTCGTTCGCG
Bmpr1a	GAACGAGCGAGCGTCCTCCG
Bmpr2	CAAGTTCCCGACCGCCGGGA
Bmpr2	CAGAACAAGTTCCCGACCGC
Bmpr2	GGGACTCGATGGGAGCACTG
Btc	ACACCCAAGGACACGCTCAG
Btc	AGAGGCACACCACTTGGTGC
Btc	CACCCAAGGACACGCTCAGA
C3	CCAGGTTTGTGAAAAAGCTT
C3	GCCTAGGGTTACTCACCCCA
C3	GCCTTGGGGTGAGTAACCCT
C4b	CAAGAAACAGAACTGGCCCT
C4b	TCTGTTTCTTGGCCATCACG
C4b	TGAGCCGGGAAACCACGTGA
Calm1	AGTGACCCCTGCCCGCGTAA
Calm1	GCGCGGCGGGCCCATTACGC
Calm1	GGCAGCCGGACCTCACCGCA
Calr	AAACCAGTCAAAAGGACCGA
Calr	CAGTCAAAAGGACCGAGGGG
Calr	TAAACCAGTCAAAAGGACCG
Camp	CTGGCCGGCAGCCAGGGGCA
Camp	GCGCTAGCCCCCCCACACCC
Camp	GTTTCAAACAGAAGCCTTCC
Ccl5	GTGGAAACTCCCCAAGTCCT
Ccl5	TGGAAACTCCCCAAGTCCTG
Ccl5	TTATGACAGCAACAAGTGTT
Cd14	AAGTGAGTAGGGCTGTTAGG
Cd14	ATATTTACTAGAAGTGAGTA
Cd14	GCTGTTAGGAGGAAGAGAAG
Cd151	CAGGCAAGTCCTAACTGGTT
Cd151	CAGTTAGGACTTGCCTGCCC
Cd151	GCCTTAGCACCAAACCAGTT
Cd81	CACCCAAGTACCCCTGGTCC
Cd81	CGGACCAGGGGTACTTGGGT
Cd81	TGCCCGGACCAGGGGTACTT
Cd99	AGGGTGAGTGACACGCACGG
Cd99	TGAGTGACACGCACGGCGGT
Cd99	TGGAGGGTGAGTGACACGCA
Cdh1	CATGCCACCAACTACAGACA
Cdh1	CCATGCCACCAACTACAGAC
Cdh1	TGTCTGTAGTTGGTGGCATG
Cdh2	GAGTCCGCCGGACTCGCACC
Cdh2	TACTCCTGGTGCGAGTCCGG
Cdh2	TGGTAACAAATAGCGGGCCT
Cdh3	GAAGCCCTAAAGGTCCTCCC
Cdh3	GGCCTCGACCCCACCTGCGA
Cdh3	TAGGGCTTCGAGAGTGCCTT
Cdh5	AAACCATCCCGAGGGGAAGT
Cdh5	AATAACAGGAAACCATCCCG
Cdh5	ATAACAGGAAACCATCCCGA
Cdhr2	ACAGCCAGTGCCTTCTGAGG
Cdhr2	CAGAGCAGGCAAAACCCTGG
Cdhr2	GACCAGAGCAGGCAAAACCC
Ceacam1	ATGCTGAACTCCTGTCAGTG
Ceacam1	GGCTCCACCCCCAGCCCACG
Ceacam1	TGCTGAACTCCTGTCAGTGT
Clcf1	AGAGAAAAAAACCTGCGAGT
Clcf1	CTTTAATAATCCCATCCGCC
Clcf1	GGGAGGGCTGCTACAATTTG
Cldn1	CGGGGCATCATCATCCACCA
Cldn1	TCGTGGCCGAATCCCCACAA
Cldn1	TGGTGGATGATGATGCCCCG
Cldn12	AGGAATTGGCCCGCGGCCAG
Cldn12	CCTAGCATCCATCGGGCCGC
Cldn12	TGGTCTCAGGAATTGGCCCG
Cldn14	CGGCCGTGTGTAGATATCTC
Cldn14	GCAGATAGGACATTTCCGGT
Cldn14	TTCTTGTTCCAAACGCAGAT
Cldn2	GAATGTTCTAAATTCCTCCT
Cldn2	GAGTCCAGGAGAAACCTTGG
Cldn2	TGGTGAACCTCTGTGAGTCC
Cldn3	GACGTGTGTCCCGTCCAGTC
Cldn3	GGACTTAGCTTGGTGCCTAG
Cldn3	GGAGGACGGACCGGACTGGA
Cldn5	CAGTAACTGTAGCTGTCAGG
Cldn5	GCTACAGTTACTGAAACCAC
Cldn5	TCAGTAACTGTAGCTGTCAG
Cldn7	AGTGACCTGACGTCACTGAA
Cldn7	AGTGTCCCTTCAGTGACGTC
Cldn7	CGGAGCGCTGCAACTTGGGC
Cldn8	ACTTTCTTAGCCAATAAGAG
Cldn8	CTTTCTTAGCCAATAAGAGG
Cldn8	GTAAACTTGCAAATCAGGTG
Clstn1	GCACCCAGGGCTCAGCCTGT
Clstn1	GCTCCCGGGCCAATCTTCCT
Clstn1	GGGGACGCGCCGAGGAAGAT
Col18a1	GACCCGGTGAGCAATCTGGT
Col18a1	GATCCTACCAGATTGCTCAC
Col18a1	GGTGAGCAATCTGGTAGGAT
Col1a1	CCCCAATTTGGAACGAAGAG
Col1a1	CCCCCAATTTGGAACGAAGA
Col1a1	GCCCCCAATTTGGAACGAAG
Col4a1	AAGGGGAGGACCCTGCGGCG
Col4a1	CTGCGACACCAAGTCCCGAG
Col4a1	GCTCGGGACTTGGTGTCGCA
Col5a2	CCATCAATCAGACGGTTGCT
Col5a2	GACGGTTGCTTGGCAGACAC
Col5a2	GTTGTTTACCATCAATCAGA
Cp	GGTTCTGGTAAACCACGAAG
Cp	TTACCAGAACCAATCTGAGT
Cp	TTGGTTCTGGTAAACCACGA
Cr1l	CACTGTTGCAGATTAGGGTT
Cr1l	GTTCTTACTGTATACTAGAC
Cr1l	TTCTTACTGTATACTAGACA
Csf2	ATGTATAGCTGATAAGGGCC
Csf2	CGGGGGAACTACCTGAGTTG
Csf2	GCCCTTATCAGCTATACATG
Ctf1	GACTGAAAGTAATGGTGGGA
Ctf1	GGTTACTGAGCTCTGGGCCA
Ctf1	TTTGGGGTCTGAACTATGAT
Cxcl12	AGAGACCCCAGCCACACTCC
Cxcl12	GAGGGCGCCAAGAAGGGGGT
Cxcl12	GGGTAGGTAGGGAACTGGAA
Cxcl5	AAGATGCTGGGGAAATTCCC
Cxcl5	ACTGGAGCTTGAAGATGCTG
Cxcl5	TCCCTGGACTTGGAGTTAGG
Dcn	AGGGATAAAGCAAATGTGGA
Dcn	CAAAAGCAGTTTGGAATGCT
Dcn	GAATGCTGGGCGGATGCAAA
Dsc2	AGAGCTCCACCCTCGGACAG
Dsc2	CAAGTCCAAAAGACTCGAAT
Dsc2	CTTGCCCAGAGCTCCACCCT
Dsg2	AGGGGAATGTGTTCGCTCCG
Dsg2	GCCACAGCCTAGATGGAGGA
Dsg2	GGGAATGTGTTCGCTCCGCG
Efna1	AACGTAGCCATCAAGCCCTG
Efna1	CCAGGGCTTGATGGCTACGT
Efna1	GGGCTTGATGGCTACGTTGG
Efnb1	ACCAATAGAAAGCTCTGTGA
Efnb1	CAATAGAAAGCTCTGTGACG
Efnb1	CCATACCACGCCCACAGAGC
Efnb2	ACCCGACACTGGGCACCCAG
Efnb2	GACACTGGGCACCCAGAGGT
Efnb2	TGCCGCCCCCTACCCGACAC
Egf	CTCTCATGGTGTTTGCAAAG
Egf	GCAATTCCACCAGAGCAAGC
Egf	TTCCACCAGAGCAAGCAGGA
Egfr	CTGCCTGCTTTCGATCCTCG
Egfr	GAAAGCAGGCAGTGACCGGA
Egfr	GAGAGGAAGCGCTCTCCGCG
Erbb2	AACTGCATTCCAGCAAGACT
Erbb2	CAGTCTTGCTGGAATGCAGT
Erbb2	CTTGCTGGAATGCAGTTGGA
Erbb3	GACTCCAGCCTCGCACGGGA
Erbb3	TCAGGACTCCAGCCTCGCAC
Erbb3	TGTCTCGGGCTACAACCATC
Ereg	ACTTACTAGCGGGTTGTCCA
Ereg	TTCCTAATGCCACCCCCCGG
Ereg	TTTCCTAATGCCACCCCCCG
F10	CTGGGCCAGCAATGAGGTCA
F10	GCAATGAGGTCAGGGGACTG
F10	TGGGCCAGCAATGAGGTCAG
F11r	ATGAGTGACTCACCGTACGC
F11r	GCGTACGGTGAGTCACTCAT
F11r	GTTCCGATTGGTGAAAAGAG
F12	CTCCTGGGTCTGAGGAGCAA
F12	GCTCCTGGGTCTGAGGAGCA
F12	TTCTACAGCGCTGTTCTGCT
F2	ATGTGAAGAAATCAGTGGCA
F2	GTCAGCAGATCAGGGCCTTG
F2	TGTGAAGAAATCAGTGGCAA
F2r	CCCTCGCTCCGGAACCCAAG
F2r	CGCTTGGGTTCCGGAGCGAG
F2r	GGAGGAGCGAGCATCTGGTG
F7	ACAAGTGCCAGAGACATAAG
F7	AGCATTGGCTGGAAGCATGG
F7	GAAGCATGGAGGCCGGTTGG
F8	AAAGGAACAGAATACTGAGG
F8	AGGAACAGAATACTGAGGAG
F8	CTTGTTAGGATGCACCCAGC
F9	AAATTGTTGTCCATCTCCCT
F9	AATAGCCCAAAGATACACCG
F9	ATAGCCCAAAGATACACCGA
Fasl	AAAAAGCTCACAGCAACCCC
Fasl	CAGCTTCAGATGCAAGTGAG
Fasl	TTCTGGGCGGAAACTTCCTG
Fat1	ATGTATCCCAGTGGTACCCT
Fat1	CGTCAATAGCCTCGTAATTG
Fat1	TTTCTACCAAGGGTACCACT
Fbn1	CCCCATCACCACCCCACCCC
Fbn1	GGGAGGATAGATGGGGCCGG
Fbn1	GTGGAAAGGGAGGATAGATG
Fbrs	AAAGGGAAGGCCAGTCACCT
Fbrs	CCAGTCACCTTGGCCCAAAG
Fbrs	GCCCAAAGAGGCTGACTCGG
Fcnb	AGAGACCTAAAATAGTCCCA
Fcnb	AGGAGATAGTCACTTCCTGG
Fcnb	TGGAAGAACAGACATACCCT
Fga	ACAGGACACACTGTGAGCTT
Fga	GGTTATTATGGTCAGAGCAC
Fga	TGCTCTGACCATAATAACCA
Fgb	AAATGTCAAATATTAACTAA
Fgb	ATAGGTAAATAAGGCTTGCT
Fgb	GATAGGTAAATAAGGCTTGC
Fgf1	AGACACCATGCCAGTCCCAG
Fgf1	GACACCATGCCAGTCCCAGA
Fgf1	GGGACTGGCATGGTGTCTGG
Fgf13	GATCTTCTACAGGTGTTCGT
Fgf13	GCAGTGTCTTGATCTTCTAC
Fgf13	TACAGGTGTTCGTGGGAGCG
Fgfrl1	CGGATTGGAGCAAAGTTTCG
Fgfrl1	GAAGGGCAGAAGCACTGCGA
Fgfrl1	GAGCCTGGCGGGCACGTGTG
Fgg	GGCTCTCACTCGTGCTCTGA
Fgg	TAAACCTGTGCGCAAAATCT
Fgg	TGGCTCTCACTCGTGCTCTG
Fn1	ACTCTGGGCCAATAGGCGCG
Fn1	CGTGACGTCACCCGGACTCT
Fn1	TGGGCCAATAGGCGCGCGGT
Gas6	CGAGCTGGGTGAGGCAAGGC
Gas6	CTGCCTTGCCTCACCCAGCT
Gas6	GGGCCGAGCTGGGTGAGGCA
Gcgr	ATACTCGGGGTTACACCGAG
Gcgr	GCGCCCGCGCCTTAGTGCAG
Gcgr	GCTGCAGGTCCGCTGCACTA
Gdf15	GATTCCCGCCCGAATTAGCC
Gdf15	GGTGACCAGGCTAATTCGGG
Gdf15	GTGACCAGGCTAATTCGGGC
Gfra1	AGGACGCCAGCAAAATGGAA
Gfra1	GGACGCCAGCAAAATGGAAA
Gfra1	GGTGGCGATGGGTTCTCAAG
Gh	AGGAGTGGGGACGCGATGAG
Gh	CCACTGACAGCTTGTGCTGA
Gh	GGAGTGGGGACGCGATGAGT
Ghr	AGCCTGGATCCCCGAGGCGG
Ghr	GCTGGCGTTCGGCTCTGCGA
Ghr	GGCTGGCGTTCGGCTCTGCG
Gjb2	AGCGATTGAGAAAGTTGCGG
Gjb2	TGCCCGGAGAGCCCCGCCCG
Gjb2	TGGAGCGATTGAGAAAGTTG
Gnai2	ATTTAGGGATGGTGATTGGT
Gnai2	GGCCGAAGGAAATTTAGGGA
Gnai2	GGCGAACCAAGCCCGCGACT
Gnas	CGCGCCCGCCCTCCCAGCCG
Gnas	GCGACGGCGGCGAGGGGGGT
Gnas	GGAGGAGGAGGGCCGCGGCT
Gpc3	ACGCCGTCCTCCAGGCAGCG
Gpc3	GCTGCCTGGAGGACGGCGTG
Gpc3	GTCGTGTAGCTGCTGGCCTG
Gpc4	CGAGACAGGCGGGAGCACGC
Gpc4	GAGACAGGCGGGAGCACGCA
Gpc4	GGGGCGAGCCCGAGACAGGC
Gpi1	AGGTCGCCTAGCGGACGCGG
Gpi1	CTGCCGGCAAGGTCGCCTAG
Gpi1	GCCACACTTGTGTTACAGAG
Gpr160	CCCAGGTGAGTCCCCTCGAG
Gpr160	CCGCAGTAACCAAAGACAGG
Gpr160	CTCCCGCAGTAACCAAAGAC
Gpr35	ACAGCATTGCCAGTAGGGCT
Gpr35	AGGGAGACAGCATTGCCAGT
Gpr35	GTGTTCTTGAAACCCCCTTG
Gpr37	AGGCACCACGCTCTCCACCC
Gpr37	CACCACCATCGCAACCCGGG
Gpr37	TGCCACCACCATCGCAACCC
Gpr39	CTGCAGGCTGCTAAGCAGAA
Gpr39	GAAGGGAAGAGGTCTCACAC
Gpr39	GGAAGGGAAGAGGTCTCACA
Gpr65	AAGTAAGCCTTCTCATTAAA
Gpr65	ACATCGCTTAAAAGTACAGA
Gpr65	GCTTACTTTGTCTGAGTTCA
Gpr82	ATTACAGTTCTAGCCAGAGG
Gpr82	GTTCTAGCCAGAGGCGGGCA
Gpr82	TTGATTACAGTTCTAGCCAG
Gpr85	AGGGGTTCCTGCTGGCTCGG
Gpr85	CCGCGGCCCCTGCGTTACTG
Gpr85	CGCGGCCCCTGCGTTACTGG
Gprc5a	ACACGCCTAATCCAGTTCCG
Gprc5a	AGCGAGAAGTGCCGCGGAAC
Gprc5a	CACAACAGCGAGAAGTGCCG
Gprc5b	CGCGGCCCCGCCTCTCCGTT
Gprc5b	GCAGAGCTGCAGACCCGGCA
Gprc5b	GGTGAGCAGAGCTGCAGACC
Gprc5c	GAACCTCTTTCGGGAGAGAA
Gprc5c	GTGCAGCTCAGTACACCCCT
Gprc5c	TCGCCTTTCTCTCCCGAAAG
Grn	CTACGTAGACAAGTAACCAA
Grn	GTTACTTGTCTACGTAGAGG
Grn	TTGGTTACTTGTCTACGTAG
Gstp1	AAGCGAGTGTCCCCGGCAGG
Gstp1	GAGCTGCAGAGCTCCGCTAC
Gstp1	TTGGAGAGAGAAGCCGGTAG
H2-D1	CCGGGACACTGATGACGCGC
H2-D1	GACACTGATGACGCGCTGGC
H2-D1	GTCATCAGTGTCCCGGCAGA
H2-Eb1	GATTGGGTAAGGCCAGTGCT
H2-Eb1	GGATTGGGTAAGGCCAGTGC
H2-Eb1	TAACTAGCAACTGATGATGC
H2-T23	AAAGCTGTAGGTCATGAAAA
H2-T23	TAAAGCTGTAGGTCATGAAA
H2-T23	TTTATGAAAGAGAAAGCAGT
Hamp	AAATAGTGGCGCCAAACAGG
Hamp	ATAAGCGGGAACAGTGACAG
Hamp	GATAAGCGGGAACAGTGACA
Hbegf	CAGCGCTGTCCCGGACTAGG
Hbegf	CCGCCGCGACCGCCTAGTCC
Hbegf	CTAGTCCGGGACAGCGCTGT
Hc	AACTCAGAAATGGACAAAAG
Hc	ACTCAGAAATGGACAAAAGA
Hc	GAGAAAGCTAAACTCAGAAA
Hebp1	CCAGGAGACTGGGCTCACGT
Hebp1	CCCAGGAGACTGGGCTCACG
Hebp1	TCCGCCCACTGGGCGACACC
Hfe	CAGCAATCCTGACTCAGCAG
Hfe	CAGTGGCTCCAGTCTGTGCT
Hfe	TCTGTGAGCCCAGCACAGAC
Hfe2	CAAAATTCCAGGAACGTTGG
Hfe2	CAGGAACGTTGGTGGCAGTG
Hfe2	GTCCAAAATTCCAGGAACGT
Hgf	AAACAGTTTCTTACCGTAAG
Hgf	AACAGTTTCTTACCGTAAGA
Hgf	TAGGTCTGAACTCCCTCTTA
Hmgb1	CGCAGACAGCCAATGGCGCG
Hmgb1	CGCGCCATTGGCTGTCTGCG
Hmgb1	TCTGCGAGGACACGTCACCG
Hp	AACACAGAAATGGAGGAGGA
Hp	ACACAGAAATGGAGGAGGAG
Hp	TGCAAACACAGAAATGGAGG
Hras	AACCACAACAGGTCGCGGTG
Hras	CACGCCCGTCCGTCAACTCG
Hras	GCCCGTCCGTCAACTCGAGG
Hsp90aa1	CTTGCGTTCGTTCTCCGCGC
Hsp90aa1	GCTTGCGTTCGTTCTCCGCG
Hsp90aa1	TGGAGCGCGCCGAACCCGCG
Hsp90b1	CAATCGGAACTGTCCAGGTG
Hsp90b1	CGCACCTGGACAGTTCCGAT
Hsp90b1	GGTGCCCGATGCCCGAAGCG
Hspg2	CTCCTGAACTTGGCGCCTCG
Hspg2	GGGTGTGGCTAAATGTTTGG
Hspg2	TCCTGAACTTGGCGCCTCGG
Icam1	ACCGAAGCCCTCGTTCCGGA
Icam1	GCGCGAGGTTTCCCGGAAAG
Icam1	TACCGAAGCCCTCGTTCCGG
Icam2	GGCCTCAAGAATTCATGCAG
Icam2	TCTTGAGGCCCTAAAGGCTT
Icam2	TTCCTCTGCATGAATTCTTG
Ifng	GATGGTGACAGATAGGTGGG
Ifng	GTTACTTTGCATTACAGCTA
Ifng	TTAAGATGGTGACAGATAGG
Ifngr2	ACACCGGGGAAAGTCCCCAC
Ifngr2	CCCGGTGTTCCCGGGAACCG
Ifngr2	CGCGGTTCCCGGGAACACCG
Igf1	AGGTATGATGTTATTTGTCA
Igf1	TCGATAACTTTGCCAGAAGA
Igf1	TCTGGCAAAGTTATCGAGTA
Igf2	GAGAAAAGGGACTGGCTGGA
Igf2	GGCGGGGGGAGTGGTCAGCA
Igf2	GGGTGCAGGAGAAAAGGGAC
Igfbp4	GGGAGAAGAGGCCGTTAGGG
Igfbp4	GGGGAACTGGAGCAATGGAG
Igfbp4	TCCCCGAGGTGGGAGAGCAG
Il13ra1	AGGCCAGAGCCGGCGCAGAC
Il13ra1	CCGCGCGCTCGGGTTACCTG
Il13ra1	CTCGGGTTACCTGCGGCCGT
Il18	ATTGGTGTACTCATCGTTGT
Il18	CACATTAGCTGACTGAACAC
Il18	TCAGCTAATGTGACGCACTG
Il18rap	CCAAATGTTAACATTCGACA
Il18rap	TCGACACGGTTTCTCAACAG
Il18rap	TTCGACACGGTTTCTCAACA
Il1a	ATGTTCATTCTGCCTGATAC
Il1a	GTGTGTCACTGGGAATTTAC
Il1a	TCTGCCTGATACCGGCCAGA
Il1b	ACAACAAAACTGAAGGGTGG
Il1b	GATTTCACAACAAAACTGAA
Il1b	TGATTTCACAACAAAACTGA
Il1r1	AACCTATCCGGCTCCCAGGG
Il1r1	ACTCCACAACCCAACCTATC
Il1r1	CCCAACCTATCCGGCTCCCA
Il1rap	AGCGCGATTCACCGCGTGGG
Il1rap	CGGAGCGCGATTCACCGCGT
Il1rap	GCGGAGCGCGATTCACCGCG
Il1rn	AAGCCAGGCCCAGCTTCCAG
Il1rn	ACAGGCCAGTCAGCCCTAGG
Il1rn	TCATCAGCAACCAACCTCCT
Il4	ACCAGATTGTCAGTTATTCT
Il4	CCTGGAAGAGAGGTGCTGAT
Il4	GCCCAGAATAACTGACAATC
Il6	CACATTGTGCAATCTTAATA
Il6	TGATAAAAATCTTTGTTGGA
Il6	TTGATAAAAATCTTTGTTGG
Il6ra	GCTTTCGTAACCGCGAGCCG
Il6ra	GGGCTTTCGTAACCGCGAGC
Il6ra	TGGCAACAGTGAAACATTTG
Il6st	GACCGCGAGCTCATTGGCTC
Il6st	GCCAATGAGCTCGCGGTCTC
Il6st	GTCTCGGAGCGCGCGGCCAT
Inhbc	TAGCCAGTGAAAGTACAGAG
Inhbc	TCTGTACTTTCACTGGCTAC
Inhbc	TGTAGCCAGTGAAAGTACAG
Inhbe	AGATGGTGAAACTCGAGTCC
Inhbe	ATGGTGAAACTCGAGTCCCG
Inhbe	TGGTGAAACTCGAGTCCCGG
Insr	AGGGACTGTGCGCTCCAGTG
Insr	CGCTCCAGTGAGGCCCGCTG
Insr	CTCCAGTGAGGCCCGCTGGG
Itga1	AGGGTACTTTCAAAGTGCCC
Itga1	CGAAGGCGGGGCTACTAGAC
Itga1	GTACCCTTTCTACCCAGATC
Itga2b	ATAGCCTCTAGACGTCGACT
Itga2b	CTAGACGTCGACTAGGACGG
Itga2b	TCTAGACGTCGACTAGGACG
Itga3	CCGGACTGGGCGCGCAAGGT
Itga3	CGGACTGGGCGCGCAAGGTG
Itga3	CTCTTTCCCCGGAAGGAAAG
Itga4	CACAGGCGGAGCGATCGTAG
Itga4	CACTACGATCGCTCCGCCTG
Itga4	GCTCCGGGGCCACAGAAACG
Itga5	AGTTTGCCAAACTCCCGGCT
Itga5	GGAGGAGTTTGCCAAACTCC
Itga5	GGGGGCATTCCTGGGTCCCG
Itga6	GAAGGTGGGAGGGCTGCGGC
Itga6	GCCACACGCACCTTCCCTGC
Itga6	GGCAGGGAAGGTGCGTGTGG
Itga8	AGGCTGCAGGACGGAGCTTG
Itga8	GCCTGAGAACTAGCCGCTAG
Itga8	GCGCTCTTCGCGCCCTCTAG
Itga9	AGGTCCAGAACCTGGACCCG
Itga9	GCCTGAGACCGCGTCCAGCA
Itga9	GGTCCAGAACCTGGACCCGG
Itgam	GACTCAAAGAAAGAGGGCGG
Itgam	GGTAAAAACAGAGAAGTATG
Itgam	TCCCGGAGGAAGGCTACAGA
Itgav	AGAGGAAGTCGCGCTCACGG
Itgav	CGCGACTTCCTCTTTCGGCG
Itgav	GACTTCCTCTTTCGGCGGGG
Itgax	ACTCTTCCCTGGAAGTGTGT
Itgax	AGGCAGCCTACACACTTCCA
Itgax	TTGCTCTACTTGAAACGACT
Itgb1	CGGAGGAATGCGTTTCCGGA
Itgb1	GCCCGGGAGAAAGAGCTTCG
Itgb1	GCGGAGGAATGCGTTTCCGG
Itgb2	ACCTCAGCCCCTTTACACGT
Itgb2	CACCTCAGCCCCTTTACACG
Itgb2	CTGAGGTGATACCCACATGT
Itgb3	ATCACACTCAGCCTCAGGCA
Itgb3	TACCCATCACACTCAGCCTC
Itgb3	TGCCTGAGGCTGAGTGTGAT
Itgb5	AACACCCGATCCCCACAAGT
Itgb5	GAACACCCGATCCCCACAAG
Itgb5	GTCAGCTGTGACAGCCACCT
Itgb7	AAGGTGGAGCAGATAGGAGT
Itgb7	GAAGGTGGAGCAGATAGGAG
Itgb7	GCTGGGTAAAGAAAGGACCT
Jag1	GGCCACCTCTTCTCAACACG
Jag1	TCTTCTCAACACGCGGAACA
Jag1	TTGTTCCGCGTGTTGAGAAG
Jag2	CCCGAGCTTTAAAGGAGGCG
Jag2	GCGAGGGTGCGGTCTATGCG
Jag2	GGCACCCCGAGCTTTAAAGG
L1cam	CTATCACGCGCGGGGCTCTG
L1cam	TCAGATGAAACAAGGAACGA
L1cam	TTCAGATGAAACAAGGAACG
Lama3	ACACATGAGTCAGCCTACAC
Lama3	CAGGGAAAGAAGGCTGTCTG
Lama3	TCATGTGTGAAGTTTAAAGG
Lama4	CTAGGAAAGGCCTGACCTCG
Lama4	GAGAGACTCCAAACTGCGAG
Lama4	GGAGAGACTCCAAACTGCGA
Lama5	GACCTTAACCCTTCCGACCC
Lama5	GAGCCTTATGCCCTGGAGAG
Lama5	TCGGAAGGGTTAAGGTCCCC
Lamb2	AAAGTCTGGTTCTTAGGATG
Lamb2	AAGTCTGGTTCTTAGGATGA
Lamb2	AGGATGAGGGTTGTCTGCAG
Lamb3	GCAGTGACATCAGATGGGCG
Lamb3	GGGGTGCAGTGACATCAGAT
Lamb3	GGGTGTAGCCCCACTGCTGG
Lamc1	CGGTGGAGAAAACCCAAGGC
Lamc1	CTGGCCCGCGTGAGCTGCCG
Lamc1	CTGGCGGTGGAGAAAACCCA
Lats1	CAAACGGAGCGCTAGCTCCG
Lats1	GCGAGCGAGTCTCGGTCGGG
Lats1	GCGGGCGAGCGAGTCTCGGT
Lats2	CAGGTGGCCGCCCAGCCAGG
Lats2	CGAGCCCAGCGCAGGGCAGG
Lats2	GGCGCAGGAAGCGGCCCGTG
Lcn2	AGTATTTCAACAGAATGTAC
Lcn2	GTCCATCCTTTACCAAGTCC
Lcn2	TTCCTGGACTTGGTAAAGGA
Ldlr	AAAATCTTCACCTCACTGAG
Ldlr	AATCTTCACCTCACTGAGCG
Ldlr	CTTCACCTCACTGAGCGGGG
Lgals3	GCGTGTCCCAGTCCACTGTG
Lgals3	GGACCGCGCCCCACGGACCA
Lgals3	GGGAAGCTCCGTGGTCCGTG
Lgals3bp	CATGACAGAGGCTGCTTCTG
Lgals3bp	CTTCTGCTTGCTGCTCTGTG
Lgals3bp	GCCTTCTGCTTGCTGCTCTG
Lgr4	GCTCATTACTATGCAGGCAG
Lgr4	TGGAGCCATTATTGGTCAAG
Lgr4	TTTCTCTGGAATGAGTGACA
Lgr5	CAGCCGGGTCCAGGGATGGT
Lgr5	CTCGGGGTGCCTGGAAAGCA
Lgr5	CTTTCCAGGCACCCCGAGCC
Lgr6	CAAGGAAACTTTCTACGCTG
Lgr6	CCGATGAAATTCCTGCCAGC
Lgr6	CGATGAAATTCCTGCCAGCT
Lhb	CTAGACACTAATCTCTTTGG
Lhb	GCGAGACACAGACAAGGTCA
Lhb	TTGGGGGCGAGACACAGACA
Lif	AGTTGTTTGAGGTGCATCAT
Lif	CCAGTCCAGGAAGTTGTTTG
Lif	TCAAACAACTTCCTGGACTG
Lifr	CAGAGGCTCCGACTCACGCG
Lifr	CCGACTCACGCGCGGCCTCG
Lifr	CCGTCCCTGCCGCGCGCACG
Lin7c	ACTACGCAGAGCGGTAGCCG
Lin7c	ATGCGGGTAACTACGCAGAG
Lin7c	GTAGTAACGCGAGAGCTAGA
Lpl	CAAACGGTAACGAGGCTCAA
Lpl	CTATAAAATCATAAGTTGGG
Lpl	TATTTGAGCAAACGGTAACG
Lrp1	CACTGAGGAGGCGGAAACGG
Lrp1	GCACTGAGGAGGCGGAAACG
Lrp1	GGGGCCTGATGGAGCACTAG
Lrp2	ACCGCCCCGGAACTAGCATG
Lrp2	ACTAGCATGCGGGAATCCAG
Lrp2	CCCGCATGCTAGTTCCGGGG
Lrp6	AGGCTGAATGAGGCGCCGCG
Lrp6	CTGAATGAGGCGCCGCGCGG
Lrp6	GGCGCCGCGCGGGGGACGTG
Lrp8	GAGGAGGGGACAAGGACAGG
Lrp8	GAGGGGACAAGGACAGGCGG
Lrp8	GGAGGGGACAAGGACAGGCG
Lrpap1	CCCATCAACCGGTCTCCGCG
Lrpap1	GGAGCCAGAGACCGAAAAGT
Lrpap1	GGGCGGGATCGGATTGAGAA
Ltb	AGGGTGTTCGGAAAGTCCCC
Ltb	GGCATCCAGCCACCCAACCC
Ltb	GTAAACAGGAAGCTGGGTGA
Ltbr	CCTCCCGCCCTGCGTCGAGG
Ltbr	GGCTTGGCCGCCTCGACGCA
Ltbr	TTGGCCGCCTCGACGCAGGG
Ltf	ACACCTGGTTGAGGGCAATG
Ltf	CAGCCCCATTGCCCTCAACC
Ltf	CCTCTAAGAACTAGCACACC
Manf	CCTCATTGGTCCACGTGCCC
Manf	GGTCTGGGCTCCTGGGCACG
Manf	TGCCCAGGAGCCCAGACCGG
Mdk	AGTGGAGGCGGGGACTAGGG
Mdk	GAGGGGGCGGGTCCTTCCAC
Mdk	GCGGGGACTAGGGGGGTCTG
Met	ACGTGCTGGGGCGGGTACCC
Met	GGACGAACAGACACGTGCTG
Met	GTGACTCAGCCGGGCAACAG
Mif	GGGCTCTTTGTTTCCTAAGA
Mif	GTGCTGTAGGAAGTATTACA
Mif	TGCTGTAGGAAGTATTACAT
Mmp9	ACGCTGAGTCAGCATAAGCC
Mmp9	CTGAGTCAGCATAAGCCTGG
Mmp9	TGAGTCAGCATAAGCCTGGA
Mst1	AAGTCCAGGCAGGTTCAGAG
Mst1	CTGGACTTGACTGACACATA
Mst1	TGCAATGAGACAGCACTCGA
Nampt	CCGCCGGAGCGCGCTGGGCA
Nampt	GAAAGCCGCCGGAGCGCGCT
Nampt	GGAAAGCCGCCGGAGCGCGC
Ncam1	GGAACTATTTGTGGTCGGCG
Ncam1	GGAACTGGGGATGCGAGCGA
Ncam1	TGTTAGGAACTATTTGTGGT
Ncstn	CGACCCGGGAGTAGCTGACG
Ncstn	CTTCCACGTCAGCTACTCCC
Ncstn	GCTTCCACGTCAGCTACTCC
Nectin2	GGCGTGGCTCCATGTCGAGT
Nectin2	GGGCGTGGCTCCATGTCGAG
Nectin2	TTGACCACGCCCACTCGACA
Nenf	AACATTACAGGCTATGTAGT
Nenf	GAGGAGAGGACAAATTGATA
Nenf	GGACTTAGCGTCAGAGAGAA
Nid1	CTGCCATTGGTAGACGGGAC
Nid1	GAGGAAGAGGGCCGACACCG
Nid1	GCGCGGGGGAACCTCGGTGT
Nrg1	CCCACCACACCCCCACCCCG
Nrg1	GGCGCAGACACGCCACCGGG
Nrg1	GGTGGCGTGTCTGCGCCTCG
Nrg2	GCGCCCCTGCGGGCTGAAGG
Nrg2	TCAGGAGCGTGGCTTCTGCA
Nrg2	TGGCTTCTGCAGGGGAAGCT
Nrg4	GCAGACCAAGGTGTGAGCAG
Nrg4	GCTGCTCCTGACCTCTGTGT
Nrg4	GTTTGCGGTTTGGAAATGTG
Nrp1	ATCACTGGCAGAGCTGTGCG
Nrp1	CAATCACTGGCAGAGCTGTG
Nrp1	GTGTCTCTGAATCTCCAGCC
Nrp2	CCTGATTAAAGAGGCAGCCG
Nrp2	CTTTAATCAGGAACACAGAA
Nrp2	TTTAATCAGGAACACAGAAG
Nrtn	CCGGAGCGCCCCTACAGCTG
Nrtn	CGGAGCGCCCCTACAGCTGT
Nrtn	GTGGACGTGGGCGTGGCGTA
Ocln	CCATTCACCTGAAACTCCGA
Ocln	TCACCTGAAACTCCGATGGG
Ocln	TTCAGGTGAATGGGTCACCG
Osgin1	AGGGCCAAGTTCATTCACCC
Osgin1	GGCCAAGTTCATTCACCCAG
Osgin1	GGGCCAAGTTCATTCACCCA
Osm	AAAACCAAAGTCTCCCCAGG
Osm	CCAAAAACCAAAGTCTCCCC
Osm	TTGGCCGCCTGGGGAGACTT
Pcdh1	AGGAGGGCGGGCAGGCCGGG
Pcdh1	CCAGCGGGACCAGATCGGTC
Pcdh1	GGCCGAAGTGGGGGGCGGGG
Pcsk9	AACCTGATCCTTTAGTACCG
Pcsk9	GAAACCTGATCCTTTAGTAC
Pcsk9	TTAACGGGCCCCGGTACTAA
Pdgfb	CAAGCAGCAGTCTTTGCCTG
Pdgfb	CAGGCAAAGACTGCTGCTTG
Pdgfb	GGCCCGGAGTCAGCGCCGGG
Pecam1	CCAATGGCTTTGTCTAGAAG
Pecam1	CCTCTTCTAGACAAAGCCAT
Pecam1	CTCTTCTAGACAAAGCCATT
Pkd1	AAGTTGGCTGTAGGTGGGAC
Pkd1	AGTCCCACCTACAGCCAACT
Pkd1	CTGCAGGATCTGCAATGAAG
Plg	AAATGTTTGAGCAGAGCCTG
Plg	AGCAAACATTACCTCGAACA
Plg	TCACTTCCAGCATCTACCAC
Pltp	ACAGCAGCTAGGCTTGTCAC
Pltp	GGTTCTTCCCTCCTCCTTGG
Pltp	TCCCCTCCCAGCCCCCAAGG
Plxnb1	CAAAGGAGACAAAGCCGCGT
Plxnb1	GGAGACAAAGCCGCGTCGGC
Plxnb1	TTTGTCTCCTTTGTTCCCAG
Plxnb2	GAGGGAGGGACGAGACTAAG
Plxnb2	GGACGAGACTAAGGGGTAGA
Plxnb2	GGGAAACGCGGGGTACGCTA
Prlr	ACATGCATGTTCCTTGCTGG
Prlr	CGTCACCTTATAAAACTGGC
Prlr	GCAACATGCATGTTCCTTGC
Proc	AGAGGTGAGCAATGGGCACA
Proc	TGATAGACAATTCCTTCGGT
Proc	TGCTCACCTCTGCCTACCGA
Pros1	CGGGAGGGGAAGCGGTGACT
Pros1	GGAAGCTCTTCGCAGCTGGG
Pros1	TGGAAGCTCTTCGCAGCTGG
Psap	AGCGTCGCGCAGCGCGCCTG
Psap	AGCTGCGCCCAGTTTGGGCG
Psap	CAAGCTGCGCCCAGTTTGGG
Psen1	CGACGTTGGCCCCTAGACCC
Psen1	GTGGCGCGCGCAGGCCACGA
Psen1	GTTGGCCCCTAGACCCGGGA
Ptprf	CTACAAGCGAGAGTGCACGA
Ptprf	TCGTGCACTCTCGCTTGTAG
Ptprf	TCTACAAGCGAGAGTGCACG
Pvr	CACAGCCAAGCACGTCTGCC
Pvr	CGTTCACTCATCAACCAGCC
Pvr	TTACAGAACACTAATCGTCA
Rarres2	AACAGAAAACTCCAAAACTC
Rarres2	CTCCTTTGGCTCAATGCAAG
Rarres2	CTTGCATTGAGCCAAAGGAG
Ren1	GAATTATGGAGCTGGGTCCT
Ren1	TGGGTCCTTGGCCAGAAAAC
Ren1	TTTATTACCCCAGGGCCTGT
Rgmb	CGCTCGCAGCCAATGGAAAG
Rgmb	GTGGAGGAGGAGGTTGACCG
Rgmb	TCGCAGCCAATGGAAAGTGG
Rps19	AGCCATATTCGCCCTCAGAA
Rps19	CATATTCGCCCTCAGAAAGG
Rps19	TCATCTCCACCCAAAATGGG
Rspo3	AAAGTTATTGAGGTCGCTCC
Rspo3	AATAACTTTCAATTTCAAGA
Rspo3	CAATAACTTTCAATTTCAAG
Rtn4	CAATAGAAATAGGGTGCAGG
Rtn4	GGGATAGAGAAGATGGATCA
Rtn4	GTCCAATAGAAATAGGGTGC
Rtn4rl1	GGGAGGCGCTCCGTGAGCGG
Rtn4rl1	TATGGGAGGCGCTCCGTGAG
Rtn4rl1	TGGGAGGCGCTCCGTGAGCG
S1pr1	GAGACTTCGTCTTGCAAAAG
S1pr1	TCGTCTTGCAAAAGTGGTGC
S1pr1	TTCGTCTTGCAAAAGTGGTG
Saa1	ATGAAGAGCTCACAGGACAC
Saa1	CCTGTGGATGAAGAGCTCAC
Saa1	GACAGCCTGGCACCACCCTT
Scarb1	CGGCGCGGGATTCCGGCGAG
Scarb1	GTGCTCTGATGGTGAGGCGT
Scarb1	TGGGCGGTGCTCTGATGGTG
Sdc1	ATTGGGACTACCCAGGCCCG
Sdc1	GCCGCCCACCCCCAGCTCCG
Sdc1	GGTGGAGATTGGGACTACCC
Sdc2	CAGGACCAAGACCAGGACCA
Sdc2	GACCAGGGAGAGGACACGGA
Sdc2	GGGGTGTGGGGTGAGATCGA
Sdc4	CGCAGGCCTAAGCTTTCCCG
Sdc4	CGGGAAAGCTTAGGCCTGCG
Sdc4	CGGGTTGGGTCCCACCCCAG
Sema3b	CCTGGGAGGAATGTGCACGA
Sema3b	GGAGGAATGTGCACGAGGGA
Sema3b	GGGAGGAATGTGCACGAGGG
Sema3f	AGGCTACAGAGCGCTGCGCT
Sema3f	CAGGCAAGCGCAGCGCCACC
Sema3f	TAGGCTACAGAGCGCTGCGC
Sema4a	AATTTCTGGATAGACTAAGG
Sema4a	CTGGATAGACTAAGGAGGGA
Sema4a	TCTGGATAGACTAAGGAGGG
Sema4c	GCCTTGCTTACCCGGCACTG
Sema4c	GTGCCGGGTAAGCAAGGCAG
Sema4c	TGCCGGGTAAGCAAGGCAGC
Sema4d	AGGAAGAAGGGAGAGAGGTT
Sema4d	GAGAGGTTGGGGTGAGAGGA
Sema4d	GGGTGAGAGGAGGGACTAGG
Sema4g	CAAATCGGGTCTATTGTGCG
Sema4g	CGCACAATAGACCCGATTTG
Sema4g	CGGGTCTATTGTGCGTGGTG
Serpina1a	AGGGGCTAAGTCCATCGAGT
Serpina1a	AGTCCATCGAGTGGGCACTG
Serpina1a	GAGGGGCTAAGTCCATCGAG
Serpina1b	ATGACTCCCTCCATCTCATG
Serpina1b	TACTTTGATATTGTGTCAAG
Serpina1b	TGTGTCAAGTGGTAGCTGAT
Serpinc1	AACAGACTGCACCTTACCAA
Serpinc1	AAGGTGCAGTCTGTTTCAGC
Serpinc1	TAAGGTGCAGTCTGTTTCAG
Serpine1	CATTTCCAGAGTTAGAAAGT
Serpine1	TGTCCCAGCAAGTCACTGGG
Serpine1	TTCTAACTCTGGAAATGTCT
Serping1	AGAGAGAAGGTTGCCCCAGA
Serping1	CAGAGAGAAGGTTGCCCCAG
Serping1	GGAGAGAACACACCCTGGAA
Slc40a1	CGGTAGCCCAGCCAAAGCGC
Slc40a1	GCAGGTTGTTTGCGCCTCCT
Slc40a1	GCTCCCACCGCCCTCCCAGG
Slc45a3	AGGGGTGGGGCCGGTCCCCA
Slc45a3	CGCTTTCTTCCCTTGGGGAC
Slc45a3	GGGGTGGGGCCGGTCCCCAA
Sorbs1	CGACCAGCCCCTCATTAGCA
Sorbs1	TCCACTCCGGCAGCGCCCAG
Sorbs1	TGGCCTGGAACCGTCCACTC
Spon2	ACCCAGAGACAGCCTGTGAG
Spon2	AGAGGGAAAGACAAAGAAAG
Spon2	CAGAGACAGCCTGTGAGAGG
Spp1	AAAACCAGAGGAGGAAGTGT
Spp1	AGGTGGAGTGATGTGTCATG
Spp1	TTTAACCACAAAACCAGAGG
Taz	AGACGCAGCACTGCTTAAGG
Taz	TGGAGCCAAAACCTTGACGG
Taz	TTGGAGCCAAAACCTTGACG
Tfpi	ATAAAAAATGCAGGGCAGGG
Tfpi	TATAAAAAATGCAGGGCAGG
Tfpi	TATCATTGTAAACTCTGAGA
Tfr2	CTCCAGAAAAGGACGTGCGG
Tfr2	CTGCTCCAGAAAAGGACGTG
Tfr2	GCTCCAGAAAAGGACGTGCG
Tfrc	CACCTCGGTAGGTGTACGTG
Tfrc	TCGGTAGGTGTACGTGCGGA
Tfrc	TTCCGCACGTACACCTACCG
Tg	ACCACTTGAGTATTCTTAGT
Tg	TCCCACTAAGAATACTCAAG
Tg	TGGGACCATACTCAAGAAGA
Tgfa	CCTCTTTCCCGTTTCCGCCG
Tgfa	CGGCGGAAACGGGAAAGAGG
Tgfa	GGGACGACCGCGCCTCCCGG
Tgfb1	CACTGTCTTCATCTTAGCGT
Tgfb1	GCACTGTCTTCATCTTAGCG
Tgfb1	GGGGGGTCCCTTCAGCCCTG
Tgfbr1	AGGTCCCGCTAGGGCGCTCG
Tgfbr1	CTCTCGGCTAGGTCCCGCTA
Tgfbr1	GCCGCCCGCGAGCGCCCTAG
Tgm2	AGTTCCCGGACAGACAGCCG
Tgm2	CGCTCCAGGTGTCTGTTCCG
Tgm2	TGCTGGACACAGGACGACCT
Thbs1	AGCTCTCGGGCTGAAAGTGA
Thbs1	AGCTGTGCGCCAAGCAGCAG
Thbs1	GCTCTCGGGCTGAAAGTGAA
Thbs2	GAGTGTCATAATTCGTCCTC
Thbs2	TGAGCAAATGGCGAGACCAG
Thbs2	TGGATTTGGACTGGGTAACC
Timp1	CCCCTAGGCTTTGACTCCAG
Timp1	GGTGGATGAGTAATGCGTCC
Timp1	GTATCTTTGGGTTTATCCTG
Timp2	CAACAAAAGCCGGGGTTCTG
Timp2	GCTGGGCACAACAAAAGCCG
Timp2	GGCTGGGCACAACAAAAGCC
Tlr2	CCCTTGCAGACCCCTGTGGG
Tlr2	GCGGCAAGCGCCGCCCACAG
Tlr2	GTTCCCCTTGCAGACCCCTG
Tmprss6	CACCAAGCAACAGGCCCCGG
Tmprss6	CCTGCCCCATGGGTGCCCAG
Tmprss6	TCACCAAGCAACAGGCCCCG
Tnfrsf1a	AGCTCTTAAGTGGTGTTAAG
Tnfrsf1a	AGTGGTGTTAAGTGGGTTTG
Tnfrsf1a	TACAAAGCGTTAAAGAACCT
Tnfsf10	TAGGCTTTCCAGCACCATCA
Tnfsf10	TGCACAGAAACCCTCCAGCT
Tnfsf10	TGGGTTAGATCTCAGAGCGC
Tnfsf14	CAGTGAGAGTGATCGACCGG
Tnfsf14	CCGGTCGATCACTCTCACTG
Tnfsf14	TCAGTGAGAGTGATCGACCG
Trf	AGGAAATGAGGTGATCATCA
Trf	ATGCGGGGTGATTGGGCAAT
Trf	GGTGATCATCAGGGCAAGAA
Ttr	ACAAATATGAACCTTGCCTA
Ttr	AGTCAATAATCAGAATCAGC
Ttr	CACAAATATGAACCTTGCCT
Vegfa	ATTTCGCGGTAGTGGCCTAG
Vegfa	CCTAGGCCACTACCGCGAAA
Vegfa	CTCCACCAGACCGCTCCCCG
Vegfb	AGGGGGCGTTTGGAGGGGAC
Vegfb	CCTAAACACGCGCTCCCCAC
Vegfb	CTAAACACGCGCTCCCCACC
Vtn	ACTGACTTTGGTCTTGGCGA
Vtn	CCAAACACAGCTGCAGCAAA
Vtn	TCTGTTTCCCAGCTCTCCTG
Wnt11	CCCACCCGGTGGCTCGCGCG
Wnt11	CCCATGACGCCTCGGACCCG
Wnt11	CGCGGGTCCGAGGCGTCATG
Wnt2	CCGCTCGCGTCTGCGGCTAG
Wnt2	CGAGCGATAAAGGGCAGCCC
Wnt2	GCTGCCCTTTATCGCTCGCT
Yap1	CGCAGGGAAAGTTTCCCCGG
Yap1	GCCCGCCCGCACCGAATCCG
Yap1	GCGCAGGGAAAGTTTCCCCG
Yars	AAAAAAAACCAAAACAGTGT
Yars	AAAAACCAAAACAGTGTAGG
Yars	GTCGAAAGAATCGATGAAAC
Target	sgRNA
chr1	GACAACAGTCAGGCTACT
chr1	GACCATTTGTCGGGGCCT
chr1	GACGGTGTGTCTTACCCC
chr1	GAGCTAACGAGTCTCGTG
chr1	GAGGCTTGCGATTGGGCG
chr1	GAGTCCAAATGCTTGCGG
chr1	GAGTGTGCCTTACCCCGC
chr1	GATAGGCGCGTGACTATC
chr1	GATCTGGTAAATCCTGTG
chr1	GATGAGTAGGGTCTCTCT
chr1	GCACATCGCTGGGGGCGT
chr1	GCACTATACATGTCTAAT
chr1	GCATGCGAGGTCGGAAGT
chr1	GCCTATTTGAATTCTACG
chr1	GCGCTCGTTAACTGCTTC
chr1	GCGGAAATGGGCCATACA
chr1	GCTTAGAGACTTGCCACG
chr1	GCTTGGCTGGTAGAACCG
chr1	GGACGCTTAGAGCAAGGT
chr1	GGATCGCATTCTTAGGGC
chr1	GGGGCTCTTCTGCCCACG
chr1	GGGTCTTTAACTCCGACC
chr1	GGGTTACCGACAAGTTG
chr1	GGTCACCTCACATTAGCG
chr1	GTGAGTTCTCATGCCGCA
chr1	GTGTGCAAAGTGTCGCAG
chr10	GCAAATAGTCGGTGTATA
chr10	GCAACCTATTTGCCTATA
chr10	GCCTTTCCATCGATTTCA
chr10	GTATGACAATAGTGACTG
chr10	GTTGAACCAATATAGCCT
chr11	GTAGCTCTACTTCTACCT
chr11	GTCCTTTCAGTTGAAATA
chr12	GACAATACAGGTCTGTTG
chr12	GAGACTGTATCCCTATAT
chr12	GATACCCTCCTATCTAGT
chr12	GCTGATCTACCTTATTAC
chr12	GGTACAATCTTGATCTTT
chr13	GACTAGTTGTAGACACGA
chr13	GCAGGGTTGGCAACTAGC
chr13	GGCGGCAGTAACTGCGT
chr13	GGGCAAGGGGACTCATGC
chr13	GTGGTAGCATTCACAATT
chr14	GAATAATGACATGAGTCG
chr14	GATTCCTTAACAGCATCG
chr14	GCACTGCGCAATTAGTTA
chr14	GTATTCGTTCTCAAATTC
chr14	GTTGAGAAAATATTGTCG
chr18	GCAATCTAGCTGGTAGTA
chr18	GCCTACGAGACAGCAGAA
chr18	GGGCCACCACTATGACTT
chr18	GGTCTTAATCTAGTGACA
chr19	GAGACGGTGCATCCCACC
chr19	GTTAAAGTGTACAATCTT
chr2	GACATTGCCAAAGTGTCC
chr2	GACATTGCCAAAGTGTCC
chr2	GAGAACCATTATTCAACG
chr2	GCACATATCATGGTCAAT
chr2	GCCCTAATCAATTGGTGA
chr2	GTCATACGATCTTGGTTA
chr2	GTGATATTAAGCTCAAGT
chr2	GTGTCATGGTGGCCTACT
chr3	GATAAGTGCCTTACTATT
chr3	GGCTATTAAGTGACATAC
chr3	GGGTGAGATTTCATTAGC
chr3	GGTATTGACTTCGAGATT
chr4	GCAAAAATAACTGTTGAC
chr4	GCTATATGGGCAAAACGA
chr4	GGTCTCTCCTCCAGATTG
chr4	GGTGGCTGAATTGGCTCG
chr4	GTAAAAGTTGGCTTGAAC
chr4	GTTGTACCTACTCATTGA
chr5	GGTAAATGATAATACTAC
chr5	GGTTGTAATGTGTGCGTC
chr5	GTAATAGCTCAAACTATT
chr5	GTAGACTCAAATATCGGC
chr5	GTGTAGTCAGATCAATAG
chr6	GATAACTCTACCAGAGTT
chr6	GCATAGTGCGGTATCTGA
chr6	GCCATATTTGTTCTTAGG
chr6	GGAGAACTTGACTATCGA
chr6	GGATTTCCATGTAAAGCG
chr6	GGGAACCTTATATTAGTA
chr6	GGTGATACCACTATGCAT
chr6	GTGGACAGGTGATCTGTT
chr7	GATGACAGTCAACCGAAT
chr7	GGCTTTATCCCAATGGCA
chr7	GTCTGAGATGGACTATAC
chr7	GTTGGGCAATGGGCCCCC
chr7	GTTTGGTACATCATATAG
chr8	GCATACAAGTGTGCAGTA
chr8	GGATCTCTGGCTTAAAAC
chr8	GGCGATCTTGATCTCGCA
chr8	GTACCCTTTCTTCTGGAT
chr8	GTGGAGTAGAAGATCACG
chr9	GCAAACGCTCGGCAGTCA
chr9	GCAAGTCAGGTCGCCGCG
chr9	GGCCGTGGGTTCCACGAG
chr9	GTCGTTGGTTACAAGATG
chr9	GTGTCTGTACGAAGCCGT
