## Supplementary Table S2 for "In vivo screening of tumor-hepatocyte interactions identifies Plexin B2 as a gatekeeper of liver metastasis"

### Sheet: Primer sequences
Primer	Sequence	Comments	Reference
Oligo forward	GTAACTTGAAAGTATTTCGATTTCTT GGCTTTATATATCTTGTGGAAAGGAC GAAACACC	Forward primer for oPool amplification	Joung et al., 2017
Oligo reverse	ACTTTTTCAAGTTGATAACGGACTAG CCTTATTTTAACTTGCTATTTCTAGCT CTAAAAC	Reverse primer for oPool amplification
pLG1_DE_P5 ARGON	AATGATACGGCGACCACCGAGATCTACACTCTTTCCCTACACGACGCTCTTCCGATCTGAAGACCCcccttggagaaCCAcctTGTTG	P5 primer for sgRNA amplification from gDNA	Modified from sequences from the Broad Institute's Gentic Perturbation Platform
pLG1_DE P7_KERMIT	CAAGCAGAAGACGGCATACGAGATCGGTTCAAGTGACTGGAGTTCAGACGTGTGCTCTTCCGATCTtgcatggcggtaatacggttatcc	P7 primer for sgRNA amplification from gDNA
SMAD4-KO-F	CTTTCCCTACACGACGCTCTTCCGATCTACACCAACAAGTAACGATGC	Forward primer for detecting Smad4-KO by T7 endonuclease assay	This study
SMAD4-KO-R	GACTGGAGTTCAGACGTGTGCTCTTCCGATCTTAACCTGAAGTCGTCCATCC	Reverse primer for detecting Smad4-KO by T7 endonuclease assay	This study
Id3 qPCR fwd	AGC TCA CTC CGG AAC TTG TG	qRT-PCR	This study
Id3 qPCR rev	GTT CAG TCC TTC TCT CGG GC		This study
Glul qPCR fwd	GAG ATT GAC ATT TCC ACT GTT GG		This study
Glul qPCR m rev	ATC CAT CAG GTG ACG CGG TGA G		This study
qPCR-mmSema4a-F	GCCGATTCTCCCTCTGTTTC		This study
qPCR-mmSema4a-R	GTCTCCTTGTTCAGCTCCTTG		This study
qPCR-mmSema4c-F	TATCTTCTGGGGAGCTGGTC		This study
qPCR-mmSema4c-R	TTCTCAGCTGGAGCCTCC		This study
qPCR-mmSema4d-F	GGGAAAAGTGAAGATGGCAAAG		This study
qPCR-mmSema4d-R	CTGTGGGAAGAGTTTCGAGAG		This study
qPCR-mmSema4g-F	GTGCCCGTGACATAAGAGATAG		This study
qPCR-mmSema4g-R	TGAGCCGCTGTAGAAATCG		This study

### Sheet: sgRNAs and shRNAs sequences
sgRNAs used in the study (in addition to those in the Hepatic interactome library, Supplementary Table S1)
Target	sgRNA	Comments	Reference
Smad4	GATGTGTCATAGACAAGGTG	knockout	Melo et al., 2017
Glul	GGAACTGTGCGGGAGCCTCA	overexpression	Sanson et al., 2018
Glul	CATTGGCCGAGGAACTGTGC
Glul	CCATTGGCCGAGGAACTGTG
Glul	GAGGCTCCCGCACAGTTCCT
Glul	TTCCTCGGCCAATGGCCTCA
Glul	GCGCAGCAGCTGATGGGCGC
Ldlr	AAAATGCATCGCTAGCAAGT	knockout	Doench et al., 2016
Ldlr	TGACCGTGAACATGACTGCA
Ldlr	GCAGACTGGTGTACTCGCTG
Ldlr	GGTGTCGTAGGACAAGTTAG
Plxnb2	TTCTCACGGACTTTATCTAG	knockout	Doench et al., 2016
Plxnb2	GCAGTACTACGAGTGTCGGG
Plxnb2	TGACGTCAAGAAGATAACTG
Plxnb2	ACCGTCCATCCGTATCAGCA
control	GTATTACTGATATTGGTGGG	non-targeting	Morgens et al., 2017
control	AACCTACGGGCTACGATACG
Sema4a	GATCTCCCGGACATTGAGCGAGTCTTTATTCAAGAGATAAAGACTCGCTCAATGTCCGTTTTTGGAAG	shRNAs	The RNAi Consortium shRNA Library
Sema4c	GATCTCCATCCTGTCGGGTACTACTATTTTCAAGAGAAATAGTAGTACCCGACAGGATTTTTTGGAAG
Sema4d	GATCTCCTACTCTGGGACGTCCTATAATTTCAAGAGAATTATAGGACGTCCCAGAGTATTTTTGGAAG
Sema4g	GATCTCCTGTTTCAACCACGTGCGATTTTTCAAGAGAAAATCGCACGTGGTTGAAACATTTTTGGAAG

### Sheet: smFISH probes
Plxnb2
AAAGGTCAGGGCCCAGAGTG
CCGACATACACCACACCTGT
CTCAATGGGTGGTGTGCACT
TCGTAGAAGAGGCGCACCGA
ATTGTCGTGCGGCCCATTGC
AGGCTGCGACAAACTGCTGA
GGAATAGTAGGAGGGGTCGT
CATCTCTGCTGAAGACAGCA
CTCCGTGGAAGGGCTTGTAG
ATAGGGCAGATGCTCCGAGC
CAGGAACGCAACAGTGTGGT
TGGGAGCCGGAACACCTTGT
AGCCAGTGTCCGGTTTCCTC
ACAGGCGTACCTCTCCTTGG
GCGGTGTACTAGGGATGCTG
TTAAGAGGAGCTGGATGCTC
GCCTCCCGACACTCGTAGTA
TCATGCATGGTCACAGTCTC
TTGTAGAGAGTCACTTGTAG
GTGACATTGCTGCACAGAGC
CACCCAGATTGGACCCATGG
TCCGGGTGGATACGGAGTAC
TCATTGAGTGTCACCCGCAC
TCATGGGGTTCTCGCAGTAG
TACTCCATGCCCTCGACCGT
GTGGGGTCTGCCACATACTC
GTCTTCATAATGCAACGCTC
TACTCCACTCGGCCTAGCAC
CAGTAGCAGTAGATGGAGAC
ATCATCAGGTCTGTGAATTC
AAGAATACGCGGTCGGTGTA
GACTCAGGGATGTCTAGCTT
GACCTGCGCAGCATTAGCTT
TTCTGCACAGCATCCACGGG
CCTTCATCCTGAACAATCAC
CCAGGACGCCATTCAAGCAC
TGTTGATGCGCTTCCACCGG
TTCCAGAAGGGCATGGCGCT
TAGCCGCGTCAGGTAGATCT
TGCTCGTCCAAGAAATCGAA
TCGTGGACGTGGACATCAAA
CATCTTCTTGTAGGTAGAGA
GTTCAGGGAGTCTGTGTGAG
TCTTTTGGGCTGCAGGGTCC
ATCCTGAGGCGGCATTGACG
AAACCCAGGGCATCTGAGGC
TGACGTCTGACGTCCAGCTT
AAAAGGGTGGGTGGTCCTGG
